# Evolutionarily conserved non-protein-coding regions in the chicken genome harbor functionally important variation

**DOI:** 10.1101/2020.03.27.012005

**Authors:** Christian Groß, Chiara Bortoluzzi, Dick de Ridder, Hendrik-Jan Megens, Martien AM Groenen, Marcel Reinders, Mirte Bosse

## Abstract

The availability of genomes for many species has advanced our understanding of the non-protein-coding fraction of the genome. Comparative genomics has proven to be an invaluable approach for the systematic, genome-wide identification of conserved non-protein-coding elements (CNEs). However, for many non-mammalian model species, including chicken, our capability to interpret the functional importance of variants overlapping CNEs has been limited by current genomic annotations, which rely on a single information type (e.g. conservation). We here studied CNEs in chicken using a combination of population genomics and comparative genomics. To investigate the functional importance of variants found in CNEs we develop a ch(icken) Combined Annotation-Dependent Depletion (chCADD), a variant effect prediction tool first introduced for humans and later on for mouse and pig. We show that 73 Mb of the chicken genome has been conserved across more than 280 million years of vertebrate evolution. The vast majority of the conserved elements are in non-protein-coding regions, which display SNP densities and allele frequency distributions characteristic of genomic regions constrained by purifying selection. By annotating SNPs with the chCADD score we are able to pinpoint specific subregions of the CNEs to be of higher functional importance, as supported by SNPs found in these subregions are associated with known disease genes in humans, mice, and rats. Taken together, our findings indicate that CNEs harbor variants of functional significance that should be object of further investigation along with protein-coding mutations. We therefore anticipate chCADD to be of great use to the scientific community and breeding companies in future functional studies in chicken.
