## Supplementary file 2 for "Evolutionarily conserved non-protein-coding regions in the chicken genome harbor functionally important variation"

### Sheet: model-coefficients_chickenCADD_
name	value
(intercept)	0.00124846
*_*	0.000166639
*_A	0
*_C	6.14207e-05
*_D	0
*_E	-0.000250886
*_F	0
*_G	-4.48568e-05
*_H	0
*_I	0
*_K	-0.000123358
*_L	9.4808e-05
*_M	0
*_N	0
*_P	0
*_Q	-7.65951e-06
*_R	0.000296565
*_S	0.000295743
*_T	0
*_V	0
*_W	0.000181302
*_Y	-0.000265975
37PhCons_noChick	0.0601914
37PhyloP_noChick	0.0118023
4PhCons_noChick	0.128726
4PhyloP_noChick	0.024886
77PhCons_noChick	0.0790709
77PhyloP_noChick	0.0293661
A.1_C.1	-0.00332155
A.1_G.1	-0.00810919
A.1_T.1	-0.00517535
ACCEPTOR_Dst2Splice	0.000667036
A_*	0
A_A	-0.00455236
A_C	0
A_D	0.00181317
A_E	0.000641999
A_F	0
A_G	0.00146465
A_H	0
A_I	0
A_K	0
A_L	0
A_M	0
A_N	0
A_P	0.00191545
A_Q	0
A_R	0
A_S	0.000377058
A_T	0.00239428
A_V	0.00408988
A_W	0
A_Y	0
Alt_A	0.0101927
Alt_C	-0.0080857
Alt_G	-0.00820219
Alt_T	0.0105347
C.1_A.1	0.00184625
C.1_G.1	0.00154772
C.1_T.1	0.0149839
CDSpos	0.00512738
CS_37PhCons_noChick	0.00851736
CS_37PhyloP_noChick	0.00701154
CS_4PhCons_noChick	0.0085871
CS_4PhyloP_noChick	0.00696883
CS_77PhCons_noChick	0.00955007
CS_77PhyloP_noChick	0.00835311
CS_CDSpos	-0.000171231
CS_Dst2Splice	-0.00748559
CS_GerpN	0.00858684
CS_GerpS	0.00826283
CS_cDNApos	5.92721e-05
CS_dnaHelT	0.00444338
CS_dnaMGW	-0.0019506
CS_dnaProT	-0.00108779
CS_dnaRoll	-0.000819026
CS_minDistTSE	0.00814205
CS_minDistTSS	0.00825609
CS_protPos	-0.000171201
CS_relCDSpos	-3.8937e-05
CS_relcDNApos	0.00011719
CS_relprotPos	-3.65942e-05
C_*	0.00197763
C_A	0
C_C	-0.00407877
C_D	0
C_E	0
C_F	0.00143701
C_G	0.00131788
C_H	0
C_I	0
C_K	0
C_L	0
C_M	0
C_N	0
C_P	0
C_Q	0
C_R	0.00300301
C_S	0.00141888
C_T	0
C_V	0
C_W	0.00166762
C_Y	0.0030596
Consequence_CS	0.00855766
Consequence_DN	0.00117172
Consequence_I	-0.00109754
Consequence_IG	-0.000150328
Consequence_NC	-0.00107462
Consequence_NS	0.0270143
Consequence_O	-1.44536e-05
Consequence_R	0
Consequence_S	0.00104299
Consequence_SG	0.0122758
Consequence_SL	-0.000602894
Consequence_SN	-0.0195717
Consequence_U3	0.000398061
Consequence_U5	0.00082725
Consequence_UP	-0.000662098
CpG	-4.14666e-05
DN_37PhCons_noChick	0.014313
DN_37PhyloP_noChick	0.00364749
DN_4PhCons_noChick	0.0294904
DN_4PhyloP_noChick	0.00635745
DN_77PhCons_noChick	0.0191774
DN_77PhyloP_noChick	0.00912571
DN_CDSpos	0
DN_Dst2Splice	-0.00104838
DN_GerpN	0.00383211
DN_GerpS	0.0318987
DN_cDNApos	0
DN_dnaHelT	-0.00877617
DN_dnaMGW	0.00180676
DN_dnaProT	0.0197506
DN_dnaRoll	0.0170549
DN_minDistTSE	0.000571022
DN_minDistTSS	0.00137316
DN_protPos	0
DN_relCDSpos	0
DN_relcDNApos	0
DN_relprotPos	0
DONOR_Dst2Splice	0.000970332
D_*	0
D_A	0.0019055
D_C	0
D_D	-0.00526025
D_E	0.00095841
D_F	0
D_G	0.00423957
D_H	0.00230111
D_I	0
D_K	0
D_L	0
D_M	0
D_N	0.00522377
D_P	0
D_Q	0
D_R	0
D_S	0
D_T	0
D_V	0.00257835
D_W	0
D_Y	0.00289374
Domain_UD	-0.000738513
Domain_lcompl	0.00119845
Domain_ncoils	0.00166394
Domain_ndomain	0.00996616
Domain_sigp	-0.000116704
Domain_tmhmm	0.00275804
Dst2SplType_ACCEPTOR	0.00580807
Dst2SplType_DONOR	0.00620885
Dst2SplType_UD	0.00249835
Dst2Splice	0.00115872
E_*	0.0040448
E_A	0.0021502
E_C	0
E_D	0.000865085
E_E	-0.00453382
E_F	0
E_G	0.00595748
E_H	0
E_I	0
E_K	0.00684122
E_L	0
E_M	0
E_N	0
E_P	0
E_Q	0.00153528
E_R	0
E_S	0
E_T	0
E_V	0.00305151
E_W	0
E_Y	0
Exp-logFC	0.00272509
Exp-pval	-3.93673e-05
Exp-score	0.00191884
F_*	0
F_A	0
F_C	0.00192859
F_D	0
F_E	0
F_F	-0.00348153
F_G	0
F_H	0
F_I	0.00193652
F_K	0
F_L	0.00451721
F_M	0
F_N	0
F_P	0
F_Q	0
F_R	0
F_S	0.00473958
F_T	0
F_V	0.00179852
F_W	0
F_Y	0.00146757
G.1_A.1	0.014406
G.1_C.1	0.00159159
G.1_T.1	0.00162935
GC	0.00976629
G_*	0.00204743
G_A	0.00105426
G_C	0.00184451
G_D	0.00295301
G_E	0.00324046
G_F	0
G_G	-0.0031893
G_H	0
G_I	0
G_K	0
G_L	0
G_M	0
G_N	0
G_P	0
G_Q	0
G_R	0.00538115
G_S	0.00234463
G_T	0
G_V	0.00241133
G_W	0.00122611
G_Y	0
GerpN	0.0201775
GerpRS	0.0274787
GerpRSpval	-0.019331
GerpS	0.152568
Grantham	0.0274026
H_*	0
H_A	0
H_C	0
H_D	0.00155568
H_E	0
H_F	0
H_G	0
H_H	-0.00561368
H_I	0
H_K	0
H_L	0.0013962
H_M	0
H_N	0.00109531
H_P	0.00139253
H_Q	0.000599634
H_R	0.000396808
H_S	0
H_T	0
H_V	0
H_W	0
H_Y	0.00293375
IG_37PhCons_noChick	0.0265948
IG_37PhyloP_noChick	0.00517271
IG_4PhCons_noChick	0.067539
IG_4PhyloP_noChick	0.01397
IG_77PhCons_noChick	0.0409903
IG_77PhyloP_noChick	0.0173575
IG_CDSpos	0
IG_Dst2Splice	0
IG_GerpN	0.00225518
IG_GerpS	0.0635293
IG_cDNApos	0
IG_dnaHelT	-0.0173758
IG_dnaMGW	0.00298411
IG_dnaProT	0.0431939
IG_dnaRoll	0.0388553
IG_minDistTSE	-0.000536104
IG_minDistTSS	-0.00049066
IG_protPos	0
IG_relCDSpos	0
IG_relcDNApos	0
IG_relprotPos	0
IND_ACCEPTOR	0.00975127
IND_CDSpos	-0.0015995
IND_DONOR	0.00931001
IND_Grantham	-0.0165075
IND_SIFTval	-0.0169424
IND_cDNApos	-0.00110479
IND_protPos	-0.0015995
I_*	0
I_37PhCons_noChick	0.0420083
I_37PhyloP_noChick	0.00734716
I_4PhCons_noChick	0.0899441
I_4PhyloP_noChick	0.0169285
I_77PhCons_noChick	0.0527278
I_77PhyloP_noChick	0.0189729
I_A	0
I_C	0
I_CDSpos	0
I_D	0
I_Dst2Splice	-0.00239774
I_E	0
I_F	0.002132
I_G	0
I_GerpN	0.00730534
I_GerpS	0.109099
I_H	0
I_I	-0.00311803
I_K	0.00117414
I_L	0.0010893
I_M	0.000735827
I_N	0.00237634
I_P	0
I_Q	0
I_R	0.000886602
I_S	0.00208396
I_T	0.00369007
I_V	-0.00133241
I_W	0
I_Y	0
I_cDNApos	0
I_dnaHelT	-0.0285013
I_dnaMGW	0.00555519
I_dnaProT	0.0671401
I_dnaRoll	0.0555753
I_minDistTSE	-0.000400675
I_minDistTSS	0.000568929
I_protPos	0
I_relCDSpos	0
I_relcDNApos	0
I_relprotPos	0
K_*	0.00364769
K_A	0
K_C	0
K_D	0
K_E	0.00537002
K_F	0
K_G	0
K_H	0
K_I	0.00199156
K_K	-0.00388626
K_L	0
K_M	0.00172231
K_N	0.00293736
K_P	0
K_Q	0.000985422
K_R	0.00235629
K_S	0
K_T	0.00182491
K_V	0
K_W	0
K_Y	0
L_*	0.00258829
L_A	0
L_C	0
L_D	0
L_E	0
L_F	0.00344985
L_G	0
L_H	0.00168271
L_I	0.000505948
L_K	0
L_L	-0.00408057
L_M	0.000887149
L_N	0
L_P	0.00641164
L_Q	0.0017626
L_R	0.00285592
L_S	0.00302323
L_T	0
L_V	0.000699815
L_W	0.00112706
L_Y	0
M_*	0
M_A	0
M_C	0
M_D	0
M_E	0
M_F	0
M_G	0
M_H	0
M_I	0.00305915
M_K	0.0016471
M_L	0.000694533
M_M	0
M_N	0
M_P	0
M_Q	0
M_R	0.00135246
M_S	0
M_T	0.00185442
M_V	0.000465331
M_W	0
M_Y	0
NC_37PhCons_noChick	0.00443983
NC_37PhyloP_noChick	0.00109758
NC_4PhCons_noChick	0.011066
NC_4PhyloP_noChick	0.00232918
NC_77PhCons_noChick	0.00660286
NC_77PhyloP_noChick	0.00278168
NC_CDSpos	0
NC_Dst2Splice	8.56555e-05
NC_GerpN	-0.000211929
NC_GerpS	0.012865
NC_cDNApos	-0.000341426
NC_dnaHelT	-0.00263682
NC_dnaMGW	0.000526381
NC_dnaProT	0.00610215
NC_dnaRoll	0.00672248
NC_minDistTSE	-0.00123064
NC_minDistTSS	-0.00115465
NC_protPos	0
NC_relCDSpos	0
NC_relcDNApos	-0.00107335
NC_relprotPos	0
NS_37PhCons_noChick	0.035565
NS_37PhyloP_noChick	0.0218467
NS_4PhCons_noChick	0.0391434
NS_4PhyloP_noChick	0.0187386
NS_77PhCons_noChick	0.0362213
NS_77PhyloP_noChick	0.0278373
NS_CDSpos	0.0168042
NS_Dst2Splice	0.0124085
NS_GerpN	0.0290149
NS_GerpS	0.0394039
NS_cDNApos	0.0175807
NS_dnaHelT	-0.00317907
NS_dnaMGW	0.00431604
NS_dnaProT	0.000325731
NS_dnaRoll	0.00567986
NS_minDistTSE	0.0271979
NS_minDistTSS	0.0277576
NS_protPos	0.0168124
NS_relCDSpos	0.0236801
NS_relcDNApos	0.0231819
NS_relprotPos	0.0236866
N_*	0
N_A	0
N_C	0
N_D	0.00349681
N_E	0
N_F	0
N_G	0
N_H	0.000760618
N_I	0.00227877
N_K	0.00194856
N_L	0
N_M	0
N_N	-0.00623881
N_P	0
N_Q	0
N_R	0
N_S	-0.000411945
N_T	0.00116995
N_V	0
N_W	0
N_Y	0.00244151
OChrom-Peaknb	0.00136537
OChrom-logFC	0.000691061
OChrom-pval	0.000622324
P_*	0
P_A	0.000443604
P_C	0
P_D	0
P_E	0
P_F	0
P_G	0
P_H	0.00143677
P_I	0
P_K	0
P_L	0.00573048
P_M	0
P_N	0
P_P	-0.00637466
P_Q	0.00103606
P_R	0.00251099
P_S	0.00315784
P_T	0.00178417
P_V	0
P_W	0
P_Y	0
Q_*	0.00630207
Q_A	0
Q_C	0
Q_D	0
Q_E	0.000428903
Q_F	0
Q_G	0
Q_H	0.00146709
Q_I	0
Q_K	0.0011477
Q_L	0.00184616
Q_M	0
Q_N	0
Q_P	0.00131043
Q_Q	-0.00456558
Q_R	0.00254252
Q_S	0
Q_T	0
Q_V	0
Q_W	0
Q_Y	0
R_*	0.00485964
R_37PhCons_noChick	0
R_37PhyloP_noChick	0
R_4PhCons_noChick	0
R_4PhyloP_noChick	0
R_77PhCons_noChick	0
R_77PhyloP_noChick	0
R_A	0
R_C	0.00566574
R_CDSpos	0
R_D	0
R_Dst2Splice	0
R_E	0
R_F	0
R_G	0.00362478
R_GerpN	0
R_GerpS	0
R_H	0.00457017
R_I	0.0014373
R_K	0.000633365
R_L	0.00198945
R_M	0.000943308
R_N	0
R_P	0.0018464
R_Q	0.00493565
R_R	-0.00557289
R_S	0.00210792
R_T	0.00110849
R_V	0
R_W	0.00442348
R_Y	0
R_cDNApos	0
R_dnaHelT	0
R_dnaMGW	0
R_dnaProT	0
R_dnaRoll	0
R_minDistTSE	0
R_minDistTSS	0
R_protPos	0
R_relCDSpos	0
R_relcDNApos	0
R_relprotPos	0
Ref_A	-0.0110765
Ref_C	0.0143795
Ref_G	0.0138044
Ref_T	-0.0109212
SG_37PhCons_noChick	0.0106951
SG_37PhyloP_noChick	0.0070205
SG_4PhCons_noChick	0.0108974
SG_4PhyloP_noChick	0.00612138
SG_77PhCons_noChick	0.011312
SG_77PhyloP_noChick	0.00835001
SG_CDSpos	0.00773197
SG_Dst2Splice	0.00491693
SG_GerpN	0.0113657
SG_GerpS	0.00653996
SG_cDNApos	0.00808873
SG_dnaHelT	-0.00589927
SG_dnaMGW	0.0049997
SG_dnaProT	-0.00714488
SG_dnaRoll	0.000517711
SG_minDistTSE	0.0121273
SG_minDistTSS	0.011989
SG_protPos	0.00773597
SG_relCDSpos	0.0104628
SG_relcDNApos	0.0104647
SG_relprotPos	0.0104675
SIFTcat_UD	-0.0169424
SIFTcat_deleterious	0.0371954
SIFTcat_tolerated	0.00292486
SIFTcat_unknown	0.00323964
SIFTval	-0.0170985
SL_37PhCons_noChick	0.000861821
SL_37PhyloP_noChick	0.000465624
SL_4PhCons_noChick	0.00129644
SL_4PhyloP_noChick	0.00096222
SL_77PhCons_noChick	0.00123772
SL_77PhyloP_noChick	0.00116152
SL_CDSpos	0.000549466
SL_Dst2Splice	-0.000793771
SL_GerpN	5.63962e-05
SL_GerpS	0.00173772
SL_cDNApos	0.000513879
SL_dnaHelT	0.00169834
SL_dnaMGW	-0.00115583
SL_dnaProT	0.00157413
SL_dnaRoll	0.000341493
SL_minDistTSE	-0.00173124
SL_minDistTSS	0.000149575
SL_protPos	0.000548921
SL_relCDSpos	0.00101615
SL_relcDNApos	0.000681508
SL_relprotPos	0.00100913
SN_37PhCons_noChick	-0.015741
SN_37PhyloP_noChick	-0.015933
SN_4PhCons_noChick	-0.0128956
SN_4PhyloP_noChick	-0.0141326
SN_77PhCons_noChick	-0.0175716
SN_77PhyloP_noChick	-0.0174256
SN_CDSpos	-0.0134716
SN_Dst2Splice	-0.0066164
SN_GerpN	-0.0184387
SN_GerpS	0.0269682
SN_cDNApos	-0.0139498
SN_dnaHelT	0.000649645
SN_dnaMGW	-0.0022255
SN_dnaProT	-0.00225017
SN_dnaRoll	0.00352069
SN_minDistTSE	-0.0191601
SN_minDistTSS	-0.0192376
SN_protPos	-0.013472
SN_relCDSpos	-0.0175773
SN_relcDNApos	-0.017404
SN_relprotPos	-0.0175764
S_*	0.00274557
S_37PhCons_noChick	0.00159751
S_37PhyloP_noChick	-0.00076557
S_4PhCons_noChick	0.00621174
S_4PhyloP_noChick	0.000232404
S_77PhCons_noChick	0.00250378
S_77PhyloP_noChick	-7.25588e-05
S_A	-0.000684477
S_C	0.00127981
S_CDSpos	-0.00229258
S_D	0
S_Dst2Splice	-0.00237683
S_E	0
S_F	0.00416075
S_G	0.00133516
S_GerpN	0.000965566
S_GerpS	0.00883503
S_H	0
S_I	0.001735
S_K	0
S_L	0.00363721
S_M	0
S_N	-0.000405845
S_P	0.00353856
S_Q	0
S_R	0.00266243
S_S	-0.00624659
S_T	-0.000376364
S_V	0
S_W	0.000641071
S_Y	0.00205776
S_cDNApos	-0.00209883
S_dnaHelT	-0.0024945
S_dnaMGW	0.00142334
S_dnaProT	0.00431128
S_dnaRoll	0.00407406
S_minDistTSE	0.00109935
S_minDistTSS	0.00108904
S_protPos	-0.00229269
S_relCDSpos	-0.00311853
S_relcDNApos	-0.00248684
S_relprotPos	-0.00311869
T.1_A.1	-0.00508463
T.1_C.1	-0.00799127
T.1_G.1	-0.00330515
T_*	0
T_A	-0.000119544
T_C	0
T_D	0
T_E	0
T_F	0
T_G	0
T_H	0
T_I	0.00377294
T_K	0.00128102
T_L	0
T_M	0.00243911
T_N	0.000881747
T_P	0.001702
T_Q	0
T_R	0.00122922
T_S	-0.000488265
T_T	-0.00633148
T_V	0
T_W	0
T_Y	0
U3_37PhCons_noChick	0.00721037
U3_37PhyloP_noChick	0.0026092
U3_4PhCons_noChick	0.0133742
U3_4PhyloP_noChick	0.00343245
U3_77PhCons_noChick	0.0096752
U3_77PhyloP_noChick	0.00581274
U3_CDSpos	0
U3_Dst2Splice	0.000705993
U3_GerpN	0.00250568
U3_GerpS	0.0152971
U3_cDNApos	0.000172166
U3_dnaHelT	-0.00508488
U3_dnaMGW	0.001423
U3_dnaProT	0.0104467
U3_dnaRoll	0.00787616
U3_minDistTSE	0.000262125
U3_minDistTSS	0.000760657
U3_protPos	0
U3_relCDSpos	0
U3_relcDNApos	0.000224829
U3_relprotPos	0
U5_37PhCons_noChick	0.00310699
U5_37PhyloP_noChick	0.000862415
U5_4PhCons_noChick	0.00545911
U5_4PhyloP_noChick	0.00100198
U5_77PhCons_noChick	0.00387162
U5_77PhyloP_noChick	0.00158452
U5_CDSpos	0
U5_Dst2Splice	0.000490391
U5_GerpN	0.00132796
U5_GerpS	0.00590472
U5_cDNApos	-0.000108691
U5_dnaHelT	-0.00136473
U5_dnaMGW	0.00133561
U5_dnaProT	-7.43517e-05
U5_dnaRoll	0.00171355
U5_minDistTSE	0.00105803
U5_minDistTSS	0.000720534
U5_protPos	0
U5_relCDSpos	0
U5_relcDNApos	-0.000231313
U5_relprotPos	0
UP_37PhCons_noChick	0.0134127
UP_37PhyloP_noChick	0.002857
UP_4PhCons_noChick	0.0299556
UP_4PhyloP_noChick	0.00632775
UP_77PhCons_noChick	0.0176534
UP_77PhyloP_noChick	0.00687547
UP_CDSpos	0
UP_Dst2Splice	-0.00107223
UP_GerpN	0.00124564
UP_GerpS	0.0357243
UP_cDNApos	0
UP_dnaHelT	-0.00938666
UP_dnaMGW	0.0026083
UP_dnaProT	0.0191543
UP_dnaRoll	0.0184471
UP_minDistTSE	-0.000487096
UP_minDistTSS	-0.000402381
UP_protPos	0
UP_relCDSpos	0
UP_relcDNApos	0
UP_relprotPos	0
V_*	0
V_A	0.00295718
V_C	0
V_D	0.0019474
V_E	0.00184434
V_F	0.00175838
V_G	0.00225095
V_H	0
V_I	0.000292072
V_K	0
V_L	0.0016374
V_M	0.00245932
V_N	0
V_P	0
V_Q	0
V_R	0
V_S	0
V_T	0
V_V	-0.00191376
V_W	0
V_Y	0
W_*	0.00449266
W_A	0
W_C	0.00169697
W_D	0
W_E	0
W_F	0
W_G	0.00117977
W_H	0
W_I	0
W_K	0
W_L	0.00114094
W_M	0
W_N	0
W_P	0
W_Q	0
W_R	0.00269503
W_S	0.00136994
W_T	0
W_V	0
W_W	0
W_Y	0
Y_*	0.00328795
Y_A	0
Y_C	0.00391358
Y_D	0.00190937
Y_E	0
Y_F	0.000935935
Y_G	0
Y_H	0.00361532
Y_I	0
Y_K	0
Y_L	0
Y_M	0
Y_N	0.00202484
Y_P	0
Y_Q	0
Y_R	0
Y_S	0.00152029
Y_T	0
Y_V	0
Y_W	0
Y_Y	-0.00665939
cDNApos	0.00451178
dnaHelT	-0.0361116
dnaMGW	0.00747237
dnaProT	0.083813
dnaRoll	0.0733429
interaction-score	-7.11466e-05
isTv	-0.00514835
minDistTSE	0.0066213
minDistTSS	0.0130594
motifECount	0
motifEHIPos	0
motifEScoreChng	0
nAA_*	0.0119976
nAA_A	-0.0011185
nAA_C	0.00397098
nAA_D	0.000473464
nAA_E	0.00132812
nAA_F	0.00241712
nAA_G	0.00463066
nAA_H	0.00219271
nAA_I	0.00248341
nAA_K	0.00278541
nAA_L	0.00248365
nAA_M	0.00388764
nAA_N	0.000527066
nAA_P	0.000983052
nAA_Q	0.000926643
nAA_R	0.00374209
nAA_S	0.000276938
nAA_T	-0.000554699
nAA_UD	-0.0015995
nAA_V	0.00223254
nAA_W	0.00498387
nAA_Y	-0.00031191
oAA_*	0.000240382
oAA_A	0.000873571
oAA_C	0.00160481
oAA_D	0.00314903
oAA_E	0.00557803
oAA_F	0.00374751
oAA_G	0.0039212
oAA_H	-0.00113015
oAA_I	0.000849597
oAA_K	0.00390626
oAA_L	0.00240393
oAA_M	0.00371338
oAA_N	-0.000920585
oAA_P	0.00035972
oAA_Q	0.00240353
oAA_R	0.00667838
oAA_S	0.000448166
oAA_T	-0.00190798
oAA_UD	-0.0015995
oAA_V	0.0025789
oAA_W	0.00583546
oAA_Y	0.000517633
protPos	0.00513726
relCDSpos	0.00811185
relcDNApos	0.00503905
relprotPos	0.00813306
